# Anti-capsule human monoclonal antibodies protect against hypervirulent and pandrug-resistant *Klebsiella pneumoniae*

**DOI:** 10.1101/2024.02.14.580141

**Authors:** Emanuele Roscioli, Vittoria Zucconi Galli Fonseca, Soraya Soledad Bosch, Ida Paciello, Giuseppe Maccari, Giampiero Batani, Samuele Stazzoni, Giulia Cardinali, Giusy Tiseo, Cesira Giordano, Yuwei Shen, Laura Capoccia, Matteo Ridelfi, Marco Troisi, Noemi Manganaro, Chiara Mugnaini, Dario Cardamone, Concetta De Santi, Annalisa Ciabattini, Linda Cerofolini, Marco Fragai, Danilo Licastro, David P. Nicolau, Kamilia Abdelraouf, Simona Barnini, Francesco Menichetti, Marco Falcone, Claudia Sala, Anna Kabanova, Rino Rappuoli

## Abstract

The silent pandemic caused by antimicrobial resistance (AMR) requires innovative therapeutic approaches. Human monoclonal antibodies (mAbs), which are among the most transformative, safe and effective drugs in oncology and autoimmunity, are rarely used for infectious diseases and not yet used for AMR. Here we applied an antigen-agnostic strategy to isolate extremely potent human mAbs against *Klebsiella pneumoniae* (Kp) sequence type 147 (ST147), a hypervirulent and pandrug-resistant clonotype which is spreading globally. Isolated mAbs target the bacterial capsule and the O-antigen. Surprisingly, although both capsule- and O-antigen-specific mAbs displayed bactericidal activity in the picomolar range *in vitro*, only the capsule-specific mAbs were protective against fulminant ST147 bloodstream infection. Protection correlated with *in vitro* bacterial uptake by macrophages and enchained bacterial growth. Our study describes the only drug able to protect against pandrug-resistant Kp and provides a strategy to isolate mAbs and identify correlates of protection against AMR bacteria.
