## Supplementary material for "Anti-capsule human monoclonal antibodies protect against hypervirulent and pandrug-resistant *Klebsiella pneumoniae*": Table S5

### Sheet: Foglio1
Table S5 (.xls file). Image analysis pipeline developed with Harmony 4.9 for mAb binding characterization, related to Figure 3.
Input image	Input
	Flatfield Correction: Basic Brightfield Correction
	Stack Processing: Maximum Projection
Find Spots	Input	Method	Output
	Channel: DAPI	Method: D	Output Population: dapi spots
	ROI: None	Detection Sensitivity: 0.5
		Splitting Sensitivity: 0.5
		Background correction: 0.5
		Calculate Spot Properties
Modify population (2)	Input	Method	Output
	Population: dapi spots	Method: Cluster by distance	Output Population: Bacteria (Modified dapi spots)
	Region: Spot	Distance: 0.3µm	Output Region: Region
		Area: >0.5µm2
Calculate Morphology Properties	Input	Method	Output
	Population: Bacteria (Modified dapi spots)	Method: Standard	Property Prefix: Bacteria morphology
	Region: Region	Area
		Length
Select Population (3)	Input	Method	Output
	Population: Bacteria (Modified dapi spots)	Method: Filter by Property	Output Population: Small spot aggregates(not single bacteria)
		Bacteria morphology Area [µm2] ≥ 7
		Bacteria morphology Area [µm2] ≤ 10
Calculate Morphology Properties (2)	Input	Method	Output
	Population: Small spot aggregates(not single bacteria)	Method: Standard	Property Prefix: S spot aggregates morphology
	Region: Region	Area
Select Population (4)	Input	Method	Output
	Population: Bacteria (Modified dapi spots)	Method: Filter by Property	Output Population: Medium/Large spot aggregates (not single bacteria)
		Bacteria morphology Area [µm2] > 10
Calculate Morphology Properties (3)	Input	Method	Output
	Population: Medium/Large spot aggregates (not single bacteria)	Method: Standard	Property Prefix: M/L spot aggregates morphology
	Region: Region	Area
Select Population	Input	Method	Output
	Population: Bacteria (Modified dapi spots)	Method: Filter by Property	Output Population: Bacteria dapi selected by morphology
		Bacteria morphology Length [µm] < 5
		Bacteria morphology Area [µm2] > 0.5
		Bacteria morphology Area [µm2] ≤ 7
Select Population (2)	Input	Method	Output
	Population: Bacteria dapi selected by morphology	Method: Common Filters	Output Population: Final Bacteria dapi selected (no border)
		Remove Border Objects
		Region: Region
Select Region	Input	Method	Output
	Population: Final Bacteria dapi selected (no border)	Method: Resize Region [µm/px]	Output Population: final bacteria dapi outer region
	Region: Region	Outer Border : -1.5µm
		Restrictive Population : None
		Inner Border : INF µm
Find Spots (3)	Input	Method	Output
	Channel: Alexa 488	Method: B	Output Population: A488 Spots
	ROI: Final Bacteria dapi selected (no border)	Detection Sensitivity: 0.5
	ROI Region: final bacteria dapi outer region	Splitting Sensitivity: 0.5
		Calculate Spot Properties
Calculate Position Properties	Input	Method	Output
	Population: Final Bacteria dapi selected (no border)	Method: Cross Population	Property Prefix: final bacteria spot position to A488 mAb spots
	Region: Region	Population B: A488 Spots
		Region B: Spot
		Nearest Object Distance
		Overlap
Select Population (7)	Input	Method	Output
	Population: Final Bacteria dapi selected (no border)	Method: Filter by Property	Output Population: Not bound bacteria
		Number of Spots < 1
Select Population (13)	Input	Method	Output
	Population: Final Bacteria dapi selected (no border)	Method: Filter by Property	Output Population: Bound bacteria
		Number of Spots ≥ 1
Select Population (8)	Input	Method	Output
	Population: Bound bacteria	Method: Filter by Property	Output Population: Partially bound bacteria
		final bacteria spot position to A488 mAb spots Overlap [%] ≤ 50
Select Population (10)	Input	Method	Output
	Population: Bound bacteria	Method: Filter by Property	Output Population: Fully bound bacteria
		final bacteria spot position to A488 mAb spots Overlap [%] > 50
Calculate Position Properties (2)	Input	Method	Output
	Population: A488 Spots	Method: Cross Population	Property Prefix: A488 mAb spots position to bound bacteria
	Region: Spot	Population B: Bound bacteria
		Region B: Region
		Nearest Object Distance
		Overlap
Select Population (6)	Input	Method	Output
	Population: A488 Spots	Method: Filter by Property	Output Population: A488 mAb spots in bound bacteria
		A488 mAb spots position to bound bacteria Nearest Object Distance [µm] ≤ 1.5
Calculate Morphology Properties (4)	Input	Method	Output
	Population: A488 mAb spots in bound bacteria	Method: Standard	Property Prefix: A488 spots in bound bacteria morphology
	Region: Spot	Area
Select Population (5)	Input	Method	Output
	Population: A488 mAb spots in bound bacteria	Method: Filter by Property	Output Population: A488 mAb spots SMALL
		A488 spots in bound bacteria morphology Area [µm2] ≤ 0.5
Select Population (11)	Input	Method	Output
	Population: A488 mAb spots in bound bacteria	Method: Filter by Property	Output Population: A488 mAb spots LARGE
		A488 spots in bound bacteria morphology Area [µm2] > 0.5
Calculate Properties	Input	Method	Output
	Population: Bound bacteria	Method: By Related Population	Property Suffix: per Object
		Related Population: A488 mAb spots in bound bacteria
		Number of A488 mAb spots in bound bacteria
		A488 spots in bound bacteria morphology Area [µm2]: Max
Select Population (9)	Input	Method	Output
	Population: Bound bacteria	Method: Filter by Property	Output Population: Bound bacteria w > one SMALL A488 spot
		Number of A488 mAb spots in bound bacteria- per Object > 1
		A488 spots in bound bacteria morphology Area [µm2]- Max per Object ≤ 0.5
Select Population (12)	Input	Method	Output
	Population: Bound bacteria	Method: Filter by Property	Output Population: Bound bacteria w > one LARGE A488 spot
		Number of A488 mAb spots in bound bacteria- per Object > 1
		A488 spots in bound bacteria morphology Area [µm2]- Max per Object > 0.5
Select Population (14)	Input	Method	Output
	Population: Bound bacteria	Method: Filter by Property	Output Population: Bound bacteria w ONE LARGE A488 spot
		Number of A488 mAb spots in bound bacteria- per Object = 1
		A488 spots in bound bacteria morphology Area [µm2]- Max per Object > 0.5
Select Population (15)	Input	Method	Output
	Population: Bound bacteria	Method: Filter by Property	Output Population: Bound bacteria w ONE SMALL A488 spot
		Number of A488 mAb spots in bound bacteria- per Object = 1
		A488 spots in bound bacteria morphology Area [µm2]- Max per Object ≤ 0.5
Calculate Intensity Properties	Input	Method	Output
	Channel: Alexa 488	Method: Standard	Output Population: A488 mAb spot intensity on bound bacteria
	Population: A488 mAb spots in bound bacteria	Mean
	Region: Spot	Contrast
Calculate Intensity Properties (2)	Input	Method	Output
	Channel: Alexa 488	Method: Standard	Output Population: Intensity final bacteria dapi outer region Alexa 488
	Population: Final Bacteria dapi selected (no border)	Mean
	Region: final bacteria dapi outer region	Contrast
Calculate Intensity Properties (3)	Input	Method	Output
	Channel: Alexa 488	Method: Standard	Output Population: Intensity final bacteria dapi outer region Alexa 488 (2)
	Population: Final Bacteria dapi selected (no border)	Mean
	Region: final bacteria dapi outer region
Method: List of Outputs		Method: Formula Output	Object Results
Population: Bound bacteria		Formula: a/b*100	Population: Bound bacteria - Use Selected Well Results
Number of Objects		Population a: Bound Bacteria - Number of Objects	Population: Bacteria (Modified dapi spots) - Use Selected Well Results
Population: Bacteria (Modified dapi spots)		Population b: Final Bacteria dapi selected (no border) - Number of Objects	Population: Small spot aggregates(not single bacteria) - Use Selected Well Results
Number of Objects		% bound bacteria	Population: Medium/Large spot aggregates (not single bacteria) - Use Selected Well Results
Bacteria morphology Area [µm2]: Mean+StdDev			Population: A488 Spots - Use Selected Well Results
Population: Small spot aggregates(not single bacteria)		Formula: a/b*100	Population: Not bound bacteria - Use Selected Well Results
Number of Objects		Population a: Not bound Bacteria - Number of Objects	Population: Partially bound bacteria - Use Selected Well Results
S spot aggregates morphology Area [µm2]: Mean+StdDev		Population b: Final Bacteria dapi selected (no border) - Number of Objects	Population: Fully bound bacteria - Use Selected Well Results
Population: Medium/Large spot aggregates (not single bacteria)		% Not bound bacteria	Population: A488 mAb spots SMALL - Use Selected Well Results
Number of Objects			Population: A488 mAb spots LARGE - Use Selected Well Results
M/L spot aggregates morphology Area [µm2]: Mean+StdDev		Formula: a/b*100	Population: A488 mAb spots in bound bacteria - Use Selected Well Results
Population: A488 Spots		Population a: Partially bound Bacteria - Number of Objects	Population: Final Bacteria dapi selected (no border) - Use Selected Well Results
Number of Objects		Population b: Bound Bacteria - Number of Objects
Corrected Spot Intensity: Mean+StdDev		% partially bound bacteria (<50% coverage)
Population: Not bound bacteria
Number of Objects		Formula: a/b*100
Population: Partially bound bacteria		Population a: Fully bound Bacteria - Number of Objects
Number of Objects		Population b: Bound Bacteria - Number of Objects
Population: Fully bound bacteria		% fully bound bacteria (>50% coverage)
Number of Objects
Population: A488 mAb spots SMALL		Formula: (a+c)/b*100
Number of Objects		Population a: Bound bacteria w > one SMALL A488 spot - Number of Objects
A488 spots in bound bacteria morphology Area [µm2]: Mean+StdDev		Population b: Bound Bacteria - Number of Objects
Population: A488 mAb spots LARGE		Population c: Bound bacteria w ONE SMALL A488 spot - Number of Objects
Number of Objects		% bacteria - Heterogeneous mAb binding pattern
A488 spots in bound bacteria morphology Area [µm2]: Mean+StdDev
Population: A488 mAb spots in bound bacteria		Formula: (a+c)/b*100
Number of Objects		Population a: Bound bacteria w ONE LARGE A488 spot - Number of Objects
Corrected Spot Intensity: Mean+StdDev		Population b: Bound Bacteria - Number of Objects
A488 spots in bound bacteria morphology Area [µm2]: Mean+StdDev		Population c: Bound bacteria w > one LARGE A488 spot - Number of Objects
A488 mAb spot intensity on bound bacteria Mean: Mean+StdDev		% bacteria - Homogeneous mAb binding pattern
Population: Final Bacteria dapi selected (no border)
Number of Objects		Formula: a/b*100
Intensity final bacteria dapi outer region Alexa 488 Mean: Mean+StdDev		Population a: A488 mAb spots SMALL - Number of Objects
Intensity final bacteria dapi outer region Alexa 488 Contrast: Mean+StdDev		Population b: A488 mAb spots in bound bacteria - Number of Objects
Intensity final bacteria dapi outer region Alexa 488 Mean (2): Median		% A488 spots <0.5 µm2 on bound bacteria
		Formula: a/b*100
		Population a: A488 mAb spots LARGE - Number of Objects
		Population b: A488 mAb spots in bound bacteria - Number of Objects
		% A488 spots >0.5 µm2 on bound bacteria
